# Immune-Epithelial Dynamics and Tissue Remodeling in Chronically Inflamed Nasal Epithelium via Multi-scaled Transcriptomics

**DOI:** 10.1101/2023.07.01.547352

**Authors:** Guanrui Liao, Tsuguhisa Nakayama, Ivan T. Lee, Bokai Zhu, Dawn. T. Bravo, Jonathan B. Overdevest, Carol H. Yan, David Zarabanda, Philip A. Gall, Sachi S. Dholakia, Nicole A. Borchard, Angela Yang, Dayoung Kim, Zara M. Patel, Peter H. Hwang, Dhananjay Wagh, John Coller, Katie Phillips, Michael T. Chang, Matt Lechner, Qin Ma, Zihai Li, Garry Nolan, Dan H. Barouch, Jayakar V. Nayak, Sizun Jiang

## Abstract

Chronic rhinosinusitis (CRS) is a common inflammatory disease of the sinonasal cavity that affects millions of individuals worldwide. The complex pathophysiology of CRS remains poorly understood, with emerging evidence implicating the orchestration between diverse immune and epithelial cell types in disease progression. We applied single-cell RNA sequencing (scRNA-seq) and spatial transcriptomics to both dissociated and intact, freshly isolated sinonasal human tissues to investigate the cellular and molecular heterogeneity of CRS with and without nasal polyp formation compared to non-CRS control samples. Our findings reveal a mechanism for macrophage-eosinophil recruitment into the nasal mucosa, systematic dysregulation of CD4+ and CD8+ T cells, and enrichment of mast cell populations to the upper airway tissues with intricate interactions between mast cells and CD4 T cells. Additionally, we identify immune-epithelial interactions and dysregulation, particularly involving understudied basal progenitor cells and Tuft chemosensory cells. We further describe a distinct basal cell differential trajectory in CRS patients with nasal polyps (NP), and link it to NP formation through immune-epithelial remodeling. By harnessing stringent patient tissue selection and advanced technologies, our study unveils novel aspects of CRS pathophysiology, and sheds light onto both intricate immune and epithelial cell interactions within the disrupted CRS tissue microenvironment and promising targets for therapeutic intervention. These findings expand upon existing knowledge of nasal inflammation and provide a comprehensive resource towards understanding the cellular and molecular mechanisms underlying this uniquely complex disease entity, and beyond.
