## Supplemental Table 1 for "Immune-Epithelial Dynamics and Tissue Remodeling in Chronically Inflamed Nasal Epithelium via Multi-scaled Transcriptomics"

### Sheet: Sheet1
Table.1 Clinical information of patients for scRNA-seq and Digital spatial profiling assays
	Patient No.	Disease	Sample	Age	Gender	L-K score	L-M score	Asthma	Number previous surgeries	Current smoking	Current oral steroids	Current budesonide rinse	Current intranasal steroid spray	Current antihistamine	Current antileukotriene	Current antibiotics	Research assay
1366	Control_1	CSF leak	Eth	67	F	0	3	No	0	No	No	No	No	No	No	Yes	SC
1369	Control_2	Meningioma	Eth	75	M	0	0	No	0	Yes	No	No	No	No	No	No	SC
1414	Control_3	CSF leak	Eth	31	F	1	1	No	0	No	No	No	No	No	No	No	SC
1415	Control_4	CSF leak	Eth	69	M	0	2	No	0	No	No	No	No	No	No	No	SC
1416	Control_5	Pituitary adenoma	Eth	28	F	0	1	No	0	No	No	No	No	No	No	No	SC
1179	Control_6	Skull base tumor	Eth	18	M	0	1	No	0	No	No	No	No	No	No	Yes	DSP
1241	Control_7	Osteoma	Eth	54	F	2	4	No	3	No	No	No	No	Yes	No	No	DSP
1263	Control_8	Skull base tumor	Eth	20	M	0	1	No	0	No	No	No	No	No	No	No	DSP
1352	Control_9	Skull base tumor	Eth	66	M	1	1	No	0	No	No	No	No	No	No	No	DSP
1360	CRSsNP_1	CRSsNP	Eth	46	M	0	11	Yes	0	No	No	No	No	No	No	No	SC
1370	CRSsNP_2	CRSsNP	Eth	38	M	4	8	No	0	Yes	No	No	Yes	No	No	No	SC
1378	CRSsNP_3	CRSsNP	Eth	55	M	0	7	No	0	No	No	No	Yes	No	No	No	SC
1390	CRSsNP_4	CRSsNP	Eth	64	M	4	18	No	0	No	No	No	No	No	No	No	SC
1406	CRSsNP_5	CRSsNP	Eth	23	F	4	18	No	0	No	No	Yes	No	No	No	No	SC
1373	CRSwNP_1	CRSwNP	Eth, NP	56	M	5	14	No	0	No	No	No	No	No	No	No	SC
1374	CRSwNP_2	CRSwNP	Eth, NP	59	M	4	15	No	0	No	No	No	No	No	No	No	SC
1385	CRSwNP_3	CRSwNP	Eth, NP	41	M	10	17	No	0	No	No	No	No	No	No	Yes	SC, DSP
1408	CRSwNP_4	CRSwNP	NP	42	M	12	21	No	2	No	No	No	No	No	No	No	SC, DSP
1409	CRSwNP_5	CRSwNP	NP	42	M	4	18	Yes	2	No	No	No	No	No	No	No	SC
1412	CRSwNP_6	CRSwNP	Eth, NP	38	M	6	17	Yes	0	No	No	No	No	No	Yes	No	SC
1319	CRSwNP_7	CRSwNP	NP	65	M	10	19	Yes	0	No	No	No	No	No	No	No	SC, DSP
1347	CRSwNP_8	CRSwNP	NP	26	M	9	18	Yes	0	No	No	No	No	No	No	No	SC, DSP
L-K score: Lund-Kennedy endoscopic scoring system; L-M score: Lund-Mackay CT score; Eth: ethmoid sinus tissue, NP: nasal polyp tissue; current means up to 1 month prior to surgery.
