## Supplemental Table 2 for "Immune-Epithelial Dynamics and Tissue Remodeling in Chronically Inflamed Nasal Epithelium via Multi-scaled Transcriptomics"

### Sheet: Sheet1
Table.2 Genesets used in cell scoring analysis
M2_Polarization	Inflammatory Score	Th1	Th2	Eosinophil	Basal Cell-fate1	Basal Cell-fate2
ARG1	CSF1	IL2RA	IL4	ITGB2	SCGB1A1	CST1
ARG2	CSF2	IL2RB	IL5	ITGA4	WFDC2	GSN
IL10	CSF3	IL12B	IL10RA	ITGA6	TMEM213	KLF6
CD32	CXCL8	IL12RB1	IL13	ITGAX	RARRES1	CLDN4
CD163	HLA-DRA	IL18	IL17RB	CD44	SERPINB3	SERPINB3
CD23	HLA-DRB1	IL27	IL33	CD34	S100A4	KRT6A
CD200R1	HLA-DRB3	STAT4	STAT5	SELL	LCN2	NOS2
PDCD1LG2	HLA-DRB4	TNF	STAT6	CCR2	S100A9	CD55
CD274	HLA-DRB5	CXCL8	GATA3	CCR4	MT2A	ALOX15
MARCO	IFNA1	CXCL9	MAF	CCR5	KRT8	CSTB
CSF1R	IFNB1	CXCL10	TSLP	CCR6	FAM3D	CDH26
CD206	IFNG	CXCL11	CCL13	CCR7	IFI27	IGFBP5
IL1RN	IL10	CCL3	CCR4	CXCR4	SLPI	SERPINB4
IL1R2	IL11	CCR5		IL2RA	AKR1C3	RAB11FIP1
IL4R	IL13			IL3RA	MDK	NEAT1
CCL4	IL15			IL4R	CLDN7	POSTN
CCL13	IL1A			IL5RA	TSPAN1	TXN
CCL20	IL2			IL10RA	SERPINB4	SLC25A25
CCL17	IL3			IL12RB1	KRT7	ANXA1
CCL18	IL4			IL13RA1	AQP5	IGFBP3
CCL22	IL5			IL17RA
CCL24	IL6			CSF2RB
LYVE1	IL7			TGFBR1
VEGFA	PDGFA			TGFBR2
VEGFB	TGFB1			IFNGR1
VEGFC	TGFB2			IFNGR2
VEGFD	TGFB3			KIT
EGF	TNF			TLR7
CTSA				NOD1
CTSB				NOD2
CSTC				AGER
CTSD				CR1
TGFB1				C3AR1
TGFB2				C5AR1
TGFB3
MMP14
MMP19
MMP9
CLEC7A
WNT7B
FASL
TNFSF12
TNFSF8
CD276
VTCN1
MSR1
FN1
IRF4

### Sheet: Sheet2
ITGB2	ITGA4	ITGA6	ITGAX	CD44	CD34	SELL	CCR2	CCR4	CCR5	CCR6	CCR7	CXCR4	IL2RA	IL3RA	IL4R	IL5RA	IL10RA	IL12RB1	IL13RA1	IL17RA	CSF2RB	TGFBR1	TGFBR2	IFNGR1	IFNGR2	KIT	'TLR7'	NOD1	NOD2	AGER	CR1	C3AR1	C5AR1
